# A probabilistic approach to explore signal execution mechanisms with limited experimental data

**DOI:** 10.1101/732396

**Authors:** Michael A. Kochen, Carlos F. Lopez

**Affiliations:** Department of Biomedical Informatics, Vanderbilt University, Nashville, TN; Department of Biochemistry, Vanderbilt University, Nashville, TN

## Abstract

Mathematical models of biochemical reaction networks are central to the study of dynamic cellular processes and hypothesis generation that informs experimentation and validation. Unfortunately, model parameters are often not available and sparse experimental data leads to challenges in model calibration and parameter estimation. This can in turn lead to unreliable mechanistic interpretations of experimental data and the generation of poorly conceived hypotheses for experimental validation. To address this challenge, we evaluate whether a Bayesian-inspired probability-based approach, that incorporates available information regarding reaction network topology and parameters, can be used to qualitatively explore hypothetical biochemical network execution mechanisms in the context of limited available data. We test our approach on a model of extrinsic apoptosis execution to identify preferred signal execution modes across varying conditions. Apoptosis signal processing can take place either through a mitochondria independent (Type I) mode or a mitochondria dependent (Type II) mode. We first show that *in silico* knockouts, represented by model subnetworks, successfully identify the most likely execution mode for specific concentrations of key molecular regulators. We then show that changes in molecular regulator concentrations alter the overall reaction flux through the network by shifting the primary route of signal flow between the direct caspase and mitochondrial pathways. Our work thus demonstrates that probabilistic approaches can be used to explore the qualitative dynamic behavior of model biochemical systems even with missing or sparse data.
