## Supplementary material for "A probabilistic approach to explore signal execution mechanisms with limited experimental data": Table S1

### Sheet: Sheet1
Base model
Monomer	Initial Value
Ligand	1000
ParpU	1000000
C8A	0
SmacM	100000
BaxM	40000
Apop	0
Fadd	130000
SmacC	0
ParpC	0
Xiap	42000
C9	100000
C3ub	0
C8pro	130000
Bcl2	328000
C3pro	21000
CytoCM	500000
CytoCC	0
BaxA	0
ApafI	100000
BidU	171000
BidT	0
C3A	0
Bad	53000
ApafA	0
BidM	0
Receptor	100
C6A	0
C6pro	100
